# Integrating genome-wide association mapping of additive and dominance genetic effects to improve genomic prediction accuracy in *Eucalyptus*

**DOI:** 10.1101/841049

**Authors:** Biyue Tan, Pär K. Ingvarsson

## Abstract

Genome-wide association studies (GWAS) is a powerful and widely used approach to decipher the genetic control of complex traits. A major challenge for dissecting quantitative traits in forest trees is statistical power. In this study, we use a population consisting of 1123 samples from two successive generations that have been phenotyped for growth and wood property traits and genotyped using the EuChip60K chip, yielding 37,832 informative SNPs. We use multi-locus GWAS models to assess both additive and dominance effects to identify markers associated with growth and wood property traits in the eucalypt hybrids. Additive and dominance association models identified 78 and 82 significant SNPs across all traits, respectively, which captured between 39 and 86% of the genomic-based heritability. We also used SNPs identified from the GWAS and SNPs using less stringent significance thresholds to evaluate predictive abilities in a genomic selection framework. Genomic selection models based on the top 1% SNPs captured a substantially greater proportion of the genetic variance of traits compared to when all SNPs were used for model training. The prediction ability of estimated breeding values was significantly improved for all traits using either the top 1% SNPs or SNPs identified using a relaxed *p*-value threshold (*p*<10^-3^). This study highlights the added value of also considering dominance effects for identifying genomic regions controlling growth traits in trees. Moreover, integrating GWAS results into genomic selection method provides enhanced power relative to discrete associations for identifying genomic variation potentially useful in tree breeding.
