## Supplementary Tables for "Integrating genome-wide association mapping of additive and dominance genetic effects to improve genomic prediction accuracy in *Eucalyptus*"

### Sheet: AssociatedSNPs_Additive
Table S1. Associated signifiacnt SNPs estimated by additive genetic effect GWAS model
Trait	SNP	Chr	Position	MAF	P.value	Effect	SNPσp†
CBH3	Chr1.30337795	1	30337795	0.0158	1.34e-07	-3.87762	1.03%
CBH3	Chr2.10068635	2	10068635	0.1296	6.12e-08	-0.92573	0.43%
CBH3	Chr2.22964703	2	22964703	0.4604	7.14e-08	0.619401	0.42%
CBH3	Chr2.42880787	2	42880787	0.0338	1.14e-07	1.73075	0.43%
CBH3	Chr2.53032360	2	53032360	0.3923	4.55e-12	0.920024	0.89%
CBH3	Chr3.14142126	3	14142126	0.089	1.74e-08	-1.05492	0.4%
CBH3	Chr3.18730630	3	18730630	0.4693	1.03e-10	0.699026	0.54%
CBH3	Chr3.26141841	3	26141841	0.0512	3.12e-11	-1.71973	0.63%
CBH3	Chr4.36507518	4	36507518	0.3508	5.57e-07	0.569748	0.33%
CBH3	Chr5.19359121	5	19359121	0.2934	7.01e-08	0.751019	0.52%
CBH3	Chr7.32535646	7	32535646	0.0125	1.51e-14	4.36803	1.04%
CBH3	Chr7.38039200	7	38039200	0.0151	5.44e-07	-2.28456	0.34%
CBH3	Chr8.6968700	8	6968700	0.0285	1.37e-07	1.78468	0.39%
CBH3	Chr8.68439594	8	68439594	0.1883	1.19e-06	0.75454	0.38%
CBH3	Chr9.29917182	9	29917182	0.4693	1.03e-08	0.679475	0.51%
CBH3	Chr9.33308513	9	33308513	0.2093	3.71e-08	0.718575	0.38%
CBH3	Chr10.11961530	10	11961530	0.3317	4.48e-07	-0.58708	0.34%
CBH3	Chr11.1841141	11	1841141	0.3415	3.81e-08	-0.708006	0.5%
CBH6	Chr1.9056036	1	9056036	0.1714	3.84e-10	-2.90934	1.4%
CBH6	Chr1.19667967	1	19667967	0.2654	6.73e-07	1.38738	0.44%
CBH6	Chr1.34569723	1	34569723	0.301	2.21e-08	-1.80977	0.8%
CBH6	Chr2.8336509	2	8336509	0.3491	6.05e-07	1.53157	0.62%
CBH6	Chr2.47580954	2	47580954	0.3255	5.53e-07	1.45486	0.54%
CBH6	Chr2.52176138	2	52176138	0.2502	4.87e-07	1.52702	0.51%
CBH6	Chr3.41941452	3	41941452	0.0191	7.03e-07	-5.65447	0.7%
CBH6	Chr5.73576062	5	73576062	0.1741	5.92e-07	-1.64499	0.45%
CBH6	Chr6.18611961	6	18611961	0.1781	1.21e-07	1.81961	0.56%
CBH6	Chr6.53322082	6	53322082	0.146	3.67e-11	2.84235	1.17%
CBH6	Chr7.10152504	7	10152504	0.049	2.16e-09	-3.95912	0.85%
CBH6	Chr9.35346353	9	35346353	0.3335	8.92e-07	-1.99002	1.02%
CBH6	Chr10.33594460	10	33594460	0.2787	5.37e-14	2.07928	1.01%
CBH6	Chr11.28479550	11	28479550	0.0062	1.23e-08	-9.15292	0.6%
Ht3	Chr2.56886168	2	56886168	0.1817	1.54e-06	-0.216289	0.42%
Ht3	Chr4.11644680	4	11644680	0.0748	1.76e-15	0.582379	1.43%
Ht3	Chr5.3571271	5	3571271	0.3206	5.48e-10	-0.235377	0.73%
Ht3	Chr5.22309771	5	22309771	0.0797	7.55e-07	0.315376	0.44%
Ht3	Chr5.45496252	5	45496252	0.3112	6.59e-11	0.256661	0.86%
Ht3	Chr5.68611341	5	68611341	0.3433	2.68e-09	-0.229648	0.72%
Ht3	Chr7.22799497	7	22799497	0.4568	1.14e-07	0.171542	0.44%
Ht3	Chr8.19326430	8	19326430	0.3468	2.17e-07	-0.203669	0.57%
Ht3	Chr8.66329781	8	66329781	0.0303	4.89e-07	-0.503878	0.45%
Ht3	Chr8.68178637	8	68178637	0.2075	2.4e-08	0.235702	0.56%
Ht3	Chr9.34918056	9	34918056	0.0209	2.65e-07	0.63419	0.5%
Ht3	Chr10.19381293	10	19381293	0.0176	1.53e-06	0.924335	0.9%
Ht3	Chr10.38090009	10	38090009	0.4915	8.31e-09	0.252467	0.97%
Ht3	Chr11.10966465	11	10966465	0.2787	2.27e-10	0.25388	0.79%
Ht6	Chr2.57018905	2	57018905	0.0592	3.05e-07	0.708	0.53%
Ht6	Chr3.46653967	3	46653967	0.3522	1.48e-07	0.502207	1.08%
Ht6	Chr3.78507504	3	78507504	0.1759	1.83e-09	-0.629418	1.08%
Ht6	Chr4.35280020	4	35280020	0.203	2.26e-08	-0.573323	1%
Ht6	Chr4.41291410	4	41291410	0.0263	5.72e-15	-2.00615	1.94%
Ht6	Chr5.55096804	5	55096804	0.195	3.16e-10	-0.662242	1.3%
Ht6	Chr6.23066996	6	23066996	0.2444	1.28e-09	0.518756	0.94%
Ht6	Chr7.14793566	7	14793566	0.2284	1.82e-09	-0.589986	1.16%
Ht6	Chr8.12080892	8	12080892	0.0516	3.34e-07	-0.939373	0.81%
Ht6	Chr9.28634012	9	28634012	0.4377	2.14e-08	0.562567	1.47%
Ht6	Chr9.33666103	9	33666103	0.2614	4.04e-10	-0.607538	1.34%
Ht6	Chr10.23078300	10	23078300	0.4292	3.55e-08	-0.411688	0.78%
Ht6	Chr10.24984997	10	24984997	0.1051	3.33e-09	-0.792807	1.11%
Ht6	Chr11.20479646	11	20479646	0.0214	5.64e-08	-1.38791	0.76%
BD	Chr2.29775672	2	29775672	0.0663	2.82e-08	7.08974	1%
BD	Chr3.13953431	3	13953431	0.1367	3.28e-09	5.7837	1.27%
BD	Chr4.9761669	4	9761669	0.1527	9.69e-09	6.59342	1.8%
BD	Chr5.66950884	5	66950884	0.4889	2.6e-07	4.27562	1.46%
BD	Chr7.38079840	7	38079840	0.4012	3.35e-08	3.4775	0.93%
BD	Chr8.68681222	8	68681222	0.1331	9.58e-07	4.48332	0.74%
BD	Chr9.35672525	9	35672525	0.2765	3.32e-07	4.1182	1.09%
BD	Chr11.41187334	11	41187334	0.0681	1.52e-07	-6.60858	0.89%
BD	Chr11.41477976	11	41477976	0.2248	5.18e-07	-3.77714	0.8%
PY	Chr2.35515000	2	35515000	0.1785	1.2e-06	-0.248902	0.79%
PY	Chr3.75762669	3	75762669	0.3206	4.74e-08	0.213744	0.87%
PY	Chr3.57605123	3	57605123	0.0151	5.08e-08	0.788545	0.81%
PY	Chr3.43436293	3	43436293	0.1175	1.58e-07	-0.336932	1.03%
PY	Chr6.28707003	6	28707003	0.3985	7.82e-07	-0.260974	1.43%
PY	Chr8.11565682	8	11565682	0.3593	2.33e-08	0.193288	0.75%
PY	Chr9.28433946	9	28433946	0.2369	7.21e-07	0.24908	0.98%
PY	Chr11.17925200	11	17925200	0.0864	2.62e-11	-0.466953	1.5%
PY	Chr11.24298279	11	24298279	0.268	1.27e-14	0.366167	2.3%
†SNPσp:Phenotypic variance explained by single associated SNP

### Sheet: AssociateSNPs_Dominance
Table S2. Associated signifiacnt SNPs estimated by dominance genetic effect GWAS model
Trait	SNP	Chr	Position	MAF	P.value	Effect	SNPσp†
CBH3	Chr1.15508552	1	15508552	0.1002	1.67e-07	1.16613	0.54%
CBH3	Chr1.24578559	1	24578559	0.0525	1.39e-06	1.27192	0.36%
CBH3	Chr2.10068635	2	10068635	0.1296	8.91e-10	-1.13744	0.64%
CBH3	Chr2.42880787	2	42880787	0.0338	8.33e-09	2.19965	0.7%
CBH3	Chr2.52896788	2	52896788	0.1719	2.55e-07	0.919055	0.53%
CBH3	Chr3.33808266	3	33808266	0.0935	1.62e-07	-1.17113	0.51%
CBH3	Chr3.52792324	3	52792324	0.0125	1.56e-09	-3.73572	0.76%
CBH3	Chr4.1607404	4	1607404	0.248	2.13e-09	1.00327	0.83%
CBH3	Chr6.10176523	6	10176523	0.2302	1.84e-08	-0.884313	0.61%
CBH3	Chr7.32535646	7	32535646	0.0125	1.7e-15	5.48653	1.64%
CBH3	Chr7.38039200	7	38039200	0.0151	3.48e-13	-3.7109	0.9%
CBH3	Chr8.10958439	8	10958439	0.025	1.4e-08	3.88869	1.63%
CBH3	Chr9.32210064	9	32210064	0.211	5.53e-08	0.917043	0.62%
CBH3	Chr10.35853366	10	35853366	0.142	9.27e-07	0.974524	0.51%
CBH3	Chr11.37461631	11	37461631	0.1759	1.72e-07	0.917172	0.54%
CBH6	Chr1.9056036	1	9056036	0.1714	3.4e-09	-2.84762	1.34%
CBH6	Chr2.6868340	2	6868340	0.0147	3.15e-07	5.91834	0.59%
CBH6	Chr2.17063516	2	17063516	0.0886	2.17e-11	3.54335	1.18%
CBH6	Chr2.32339646	2	32339646	0.0218	7.53e-10	-5.8434	0.85%
CBH6	Chr3.62910378	3	62910378	0.073	2.74e-07	-3.13527	0.77%
CBH6	Chr5.40663824	5	40663824	0.1447	6.94e-08	-3.2638	1.53%
CBH6	Chr6.17846271	6	17846271	0.0904	2.22e-09	3.0647	0.9%
CBH6	Chr7.10152504	7	10152504	0.049	7.16e-12	-4.78963	1.24%
CBH6	Chr7.52223335	7	52223335	0.0138	8.1e-07	-5.417	0.46%
CBH6	Chr10.16328969	10	16328969	0.0975	5.81e-07	2.57981	0.68%
CBH6	Chr11.28479550	11	28479550	0.032	3.25e-07	-9.07454	2.96%
Ht3	Chr1.10947737	1	10947737	0.0499	6.35e-07	-0.397897	0.46%
Ht3	Chr1.35232009	1	35232009	0.0775	1.07e-08	-0.419285	0.76%
Ht3	Chr2.1760161	2	1760161	0.0601	3.71e-12	-0.614762	1.3%
Ht3	Chr2.18366248	2	18366248	0.1371	7.9e-07	0.270956	0.53%
Ht3	Chr2.29126644	2	29126644	0.077	1.61e-07	0.336933	0.49%
Ht3	Chr2.56586428	2	56586428	0.2093	4.53e-08	0.289589	0.84%
Ht3	Chr2.57018905	2	57018905	0.0592	6.55e-08	0.424033	0.61%
Ht3	Chr3.27576929	3	27576929	0.0997	8.29e-08	0.353211	0.68%
Ht3	Chr4.11644680	4	11644680	0.0748	1.02e-12	0.548527	1.27%
Ht3	Chr5.11220605	5	11220605	0.1999	7.92e-07	-0.257562	0.64%
Ht3	Chr5.15883333	5	15883333	0.0472	2.06e-07	0.474257	0.61%
Ht3	Chr5.17627067	5	17627067	0.0757	5.02e-07	0.382153	0.62%
Ht3	Chr5.56424908	5	56424908	0.0111	5.2e-09	-1.03077	0.71%
Ht3	Chr6.31304662	6	31304662	0.0931	1.01e-06	0.342613	0.6%
Ht3	Chr7.2612966	7	2612966	0.0128	1.11e-09	1.47395	1.67%
Ht3	Chr7.50260447	7	50260447	0.038	1.05e-06	0.825602	1.51%
Ht3	Chr8.32546486	8	32546486	0.1812	6.97e-08	0.288655	0.75%
Ht3	Chr10.34710694	10	34710694	0.0988	4.66e-08	-0.343884	0.64%
Ht3	Chr11.34564142	11	34564142	0.1389	1.48e-08	-0.325077	0.77%
Ht6	Chr2.7927983	2	7927983	0.2493	4.07e-11	0.882492	2.74%
Ht6	Chr2.15014727	2	15014727	0.0931	4.93e-12	-1.0017	1.6%
Ht6	Chr3.19654710	3	19654710	0.1109	1.13e-09	-0.854902	1.36%
Ht6	Chr3.27181593	3	27181593	0.0387	9.86e-08	-1.0993	0.85%
Ht6	Chr3.35530832	3	35530832	0.0307	1.47e-10	-1.39879	1.1%
Ht6	Chr3.50643012	3	50643012	0.0316	1.28e-06	-1.04346	0.63%
Ht6	Chr3.74897409	3	74897409	0.0132	5.01e-09	2.65187	1.73%
Ht6	Chr4.35694135	4	35694135	0.0494	4.83e-08	-0.993845	0.87%
Ht6	Chr5.40663824	5	40663824	0.1447	9.2e-07	-0.772795	1.39%
Ht6	Chr6.11556080	6	11556080	0.0169	8.23e-07	1.35047	0.57%
Ht6	Chr8.21103498	8	21103498	0.0321	6.21e-07	-1.1482	0.77%
Ht6	Chr9.37144530	9	37144530	0.0779	3.44e-07	0.783257	0.83%
Ht6	Chr10.21203710	10	21203710	0.0103	4.77e-09	-3.04046	1.77%
Ht6	Chr11.10123396	11	10123396	0.4078	4.78e-12	-0.938284	4%
Ht6	Chr11.28479550	11	28479550	0.0162	8.36e-07	-2.41639	1.75%
BD	Chr1.25468284	1	25468284	0.057	8.5e-07	-6.80804	0.8%
BD	Chr2.19968570	2	19968570	0.1051	8.38e-08	5.66915	0.97%
BD	Chr2.20023428	2	20023428	0.0187	8.47e-10	15.0053	1.32%
BD	Chr2.49374496	2	49374496	0.0922	6.04e-07	-6.42846	1.11%
BD	Chr3.32902519	3	32902519	0.2578	1.59e-08	-5.23232	1.68%
BD	Chr5.37994196	5	37994196	0.0102	5.18e-07	21.8999	1.55%
BD	Chr6.43069394	6	43069394	0.2168	6.2e-07	-4.71349	1.21%
BD	Chr6.43340879	6	43340879	0.4764	6.19e-09	-4.8956	1.92%
BD	Chr7.49300383	7	49300383	0.256	1.68e-07	-4.57601	1.28%
BD	Chr9.31430795	9	31430795	0.0356	1.1e-06	-7.95353	0.7%
BD	Chr10.35061106	10	35061106	0.0548	1.02e-06	6.78726	0.76%
PY	Chr3.16307826	3	16307826	0.0102	1.68e-07	2.12975	4%
PY	Chr4.4172440	4	4172440	0.0232	1.55e-07	0.615936	0.75%
PY	Chr4.12747980	4	12747980	0.1362	5.4e-10	0.394444	1.6%
PY	Chr5.11523689	5	11523689	0.3664	7.79e-09	-0.30964	1.94%
PY	Chr7.50162851	7	50162851	0.0432	6.26e-07	0.441751	0.7%
PY	Chr8.876012	8	876012	0.0102	3.13e-07	0.94977	0.8%
PY	Chr8.39249064	8	39249064	0.134	2.25e-08	0.460683	2.15%
PY	Chr8.62389735	8	62389735	0.2792	1.01e-07	0.289225	1.47%
PY	Chr8.63208151	8	63208151	0.0695	7.62e-14	0.57367	1.86%
PY	Chr11.14141217	11	14141217	0.0939	6.22e-07	-0.336834	0.84%
PY	Chr11.17925200	11	17925200	0.0864	2.73e-09	-0.443044	1.35%
†SNPσp:Phenotypic variance explained by single associated SNP

### Sheet: SigSNPs_number
Table S3. Summary of the number of SNPs with different filter type
Genetic effect	Type of SNPs	CBH3	CBH6	Ht3	Ht6	BD	PY
Additive	associated SNPs	18	14	14	14	9	9
	putative SNPs	184	108	106	83	69	77
	top 1% SNPs	378	378	378	378	378	378
	all SNPs	37832	37832	37832	37832	37832	37832
Dominance	associated SNPs	15	11	19	15	11	11
	putative SNPs	135	84	112	75	72	83
	top 1% SNPs	378	378	378	378	378	378
	all SNPs	37832	37832	37832	37832	37832	37832

### Sheet: Heritability
Table S4. Summary of heritability for model estimated by different type of SNPs
Model	SNP	CBH3	CBH6	Ht3	Ht6	BD	PY
A	All	0.11	0.19	0.16	0.19	0.39	0.43
	1% top	0.19(174%)	0.25(132%)	0.25(151%)	0.29(148%)	0.42(108%)	0.45(104%)
	Putative	0.14(126%)	0.17(89%)	0.13(77%)	0.18(93%)	0.28(72%)	0.26(59%)
	Associated	0.09(86%)	0.13(66%)	0.09(54%)	0.13(67%)	0.2(52%)	0.17(39%)
AD	All	0.12	0.2	0.19	0.2	0.42	0.44
	1% top	0.19(159%)	0.27(134%)	0.29(157%)	0.33(165%)	0.44(104%)	0.52(118%)
	Suspected	0.15(128%)	0.21(103%)	0.13(68%)	0.21(104%)	0.31(74%)	0.26(60%)
	Associated	0.1(86%)	0.14(67%)	0.08(43%)	0.15(76%)	0.21(50%)	0.17(38%)

### Sheet: PredictionAccuracy
Table S5. Mean and standard deviation for predictive ability of the two genetic models for the different categories of SNPs
Model	SNP	CBH3	CBH6	Ht3	Ht6	BD	PY
A	All	0.16(0.1)‡	0.271(0.11)	0.256(0.1)	0.318(0.11)	0.473(0.08)	0.459(0.08)
	1% top	0.266(0.09)	0.344(0.06)	0.317(0.09)	0.365(0.06)	0.54(0.06)	0.533(0.06)
	Putative	0.313†(0.08)	0.369(0.06)	0.31(0.08)	0.314(0.07)	0.517(0.06)	0.511(0.06)
	Associated	0.282(0.08)	0.286(0.06)	0.288(0.09)	0.302(0.05)	0.472(0.07)	0.439(0.06)
AD	All	0.18(0.1)	0.271(0.11)	0.301(0.09)	0.33(0.11)	0.494(0.08)	0.447(0.08)
	1% top	0.268(0.09)	0.355(0.05)	0.327(0.1)	0.417(0.05)	0.545(0.06)	0.564(0.06)
	Putative	0.313(0.08)	0.398(0.05)	0.307(0.08)	0.341(0.07)	0.528(0.06)	0.515(0.06)
	Associated	0.287(0.08)	0.284(0.06)	0.287(0.09)	0.309(0.06)	0.471(0.07)	0.441(0.07)
†Numbers in bold represent the SNP category with the highest predictive ability for a trait
‡Standard deviation (SD) is represented in parentheses.

### Sheet: AnnotationGenes
Table S6. Candidate genes identified according to significant SNPs for different model
Genetic effect	Trait	SNP	Chr	Position	-LOG(P)	Annotation	Eg-gene	Orthology on Arabidopsis	Symbol_At	Define_At	Description	Classification
Additive;Dominance	CBH3	Chr2.42880787	2	42880787	6.94;8.08	synonymous_variant	Eucgr.B02169	AT5G18410	SRA1	transcription activators	Required for epidermal cell morphogenesis	Morphological Formation
Additive	CBH3	Chr4.36507518	4	36507518	6.25	upstream_gene_variant	Eucgr.D02239	AT4G25500	RSP35	Arginine/serine-rich splicing factor 35	Involved in pri-miRNA processing and miRNA biogenesis with RS41	Morphological Formation
Additive;Dominance	CBH3	Chr7.38039200	7	38039200	6.26;12.46	missense_variant	Eucgr.G02071	AT2G01910	MAP65-6	Microtubule associated protein (MAP65/ASE1) family protein	A target of PA reveals a functional connection between membrane lipids and the cytoskeleton in environmental stress signaling	Abiotic or biosis stress response
Additive	CBH3	Chr8.6968700	8	6968700	6.86	missense_variant	Eucgr.H00510	AT3G22910	ACA13	ATPase E1-E2 type family protein	Functions in the export of Ca(2+) to the compatible pollen tube, which promotes successful fertilization.	Morphological Formation
Additive	CBH3	Chr9.29917182	9	29917182	7.99	synonymous_variant	Eucgr.I02039	AT3G02170	LNG2	Longifolia2	Regulates leaf morphology by promoting cell expansion in the leaf-length direction.	Morphological Formation
Additive	CBH3	Chr9.33308513	9	33308513	7.43	upstream_gene_variant	Eucgr.I02271	AT3G12500	CHI-B,PR3	Basic chitinase	Involved in ethylene/jasmonic acid mediated signalling pathway during systemic acquired resistance based on expression analyses.	Abiotic or biosis stress response
Additive	CBH3	Chr11.1841141	11	1841141	7.42	synonymous_variant	Eucgr.K00135	AT3G55830	EPC1,GMT1	Nucleotide-diphospho-sugar transferases superfamily protein	Plays a critical role during plant development in maintaining the integrity of organs via cell-cell adhesion, thereby providing mechanical strength and facilitating the movement of metabolites throughout the plant	Morphological Formation
Additive	CBH6	Chr3.41941452	3	41941452	6.15	upstream_gene_variant	Eucgr.C02265	AT4G10310	HKT1	High-affinity K+ transporter 1	Essential for salt tolerance	Abiotic or biosis stress response
Additive	CBH6	Chr6.18611961	6	18611961	6.92	downstream_gene_variant	Eucgr.F01431	AT1G78380	GSTU19	Glutathione S-transferase TAU 19	Induced by drought stress, oxidative stress, and high doses of auxin and cytokinin	Abiotic or biosis stress response
Additive;Dominance	CBH6	Chr7.10152504	7	10152504	8.67;11.15	synonymous_variant	Eucgr.G00577	AT5G54390	HL	HAL2-like	Plays an intermediate role in the regulation of proline accumulation by PAP nucleotidase. Proline metabolism is important for environmental responses, plant development, and growth	Morphological Formation
Additive;Dominance	CBH6	Chr11.28479550	11	28479550	7.91;6.49	synonymous_variant	Eucgr.K02133	AT3G25140	QUA1	Nucleotide-diphospho-sugar transferases superfamily protein	Involved in cell adhesion and wall uronic acid content, associated calcium signaling during salt and drought stress	Morphological Formation;Abiotic or biosis stress response
Additive;Dominance	Ht3	Chr4.11644680	4	11644680	14.75;11.99	synonymous_variant	Eucgr.D00642	AT4G04920	SFR6	Sensitive to freezing 6	Response for cold and osmotic stress. And a suppressor of cell wall defects	Morphological Formation;Abiotic or biosis stress response
Additive	Ht3	Chr5.3571271	5	3571271	9.26	downstream_gene_variant	Eucgr.E00378	AT5G47230	ERF5	Ethylene responsive element binding factor 5	Regulate JA/Et-Mediated Defense against Botrytis cinerea	Abiotic or biosis stress response
Additive	Ht3	Chr5.22309771	5	22309771	6.12	synonymous_variant	Eucgr.E01713	AT2G13560	NAD-ME1	NAD-dependent malic enzyme 1	Play an important role in processes that control flow of C4 organic acids	Morphological Formation
Additive	Ht3	Chr5.45496252	5	45496252	10.18	intron_variant	Eucgr.E02787	AT1G29330	ERD2	ER lumen protein retaining receptor family protein	Mediates the transport of soluble endoplasmic reticulum (ER) resident proteins from the Golgi apparatus back to the ER	Morphological Formation
Additive	Ht6	Chr3.46653967	3	46653967	6.83	missense_variant	Eucgr.C02449	AT3G24130	PME	Pectin lyase-like superfamily protein	Involved in cell wall loosening, and have been implicated in various aspects of floral development and pollen tube elongation	Morphological Formation
Additive	Ht6	Chr4.35280020	4	35280020	7.65	stop_gained	Eucgr.D02117	AT4G16820	PLA-Iβ2,DALL1	Alpha/beta-Hydrolases superfamily protein	Response to salt, sorbitol and wound	Abiotic or biosis stress response
Additive	Ht6	Chr5.55096804	5	55096804	9.5	downstream_gene_variant	Eucgr.E03242	AT5G46110	APE2,TPT	Glucose-6-phosphate/phosphate translocator-related	Used in sucrose synthesis and other biosynthetic processes	Morphological Formation
Additive	Ht6	Chr6.23066996	6	23066996	8.89	synonymous_variant	Eucgr.F01775	AT4G35090	CAT2	Catalase 2	Response to H2O2 levels and H2O2 sensitivity and affect the CO2 concentrations	Abiotic or biosis stress response
Additive	Ht6	Chr7.14793566	7	14793566	8.74	intron_variant	Eucgr.G00858	AT2G34690	ACD11	Glycolipid transfer protein (GLTP) family protein	A defense-related gene that accompany the hypersensitive response normally triggered by avirulent pathogens	Abiotic or biosis stress response
Additive	Ht6	Chr10.24984997	10	24984997	8.48	upstream_gene_variant	Eucgr.J01887	AT3G08510	PLC2	Phospholipase C 2	Involved in seedling growth, root development and an emerging link between phosphoinositide and the Endoplasmic Reticulum stress response	Morphological Formation;Abiotic or biosis stress response
Additive	Ht6	Chr11.20479646	11	20479646	7.25	upstream_gene_variant	Eucgr.K01691	AT3G10740	ARAF,ASD1	Alpha-L-arabinofuranosidase 1	Involved in cell wall modification	Morphological Formation
Additive	BD	Chr3.13953431	3	13953431	8.48	intron_variant	Eucgr.C00873	AT2G26150	HSFA2	Heat shock transcription factor A2	Response to heat stress	Abiotic or biosis stress response
Additive	BD	Chr5.66950884	5	66950884	6.59	synonymous_variant	Eucgr.E03818	AT4G05090	FIERY1	Inositol monophosphatase family protein	A regulator of abscisic acid and stress signaling	Abiotic or biosis stress response
Additive	BD	Chr11.41477976	11	41477976	6.29	downstream_gene_variant	Eucgr.K03269	AT3G54710	CDT1B	Homolog of yeast CDT1 B homolog of yeast CDT1 B	Involved in nuclear DNA replication and plastid division	Morphological Formation
Additive	PY	Chr11.24298279	11	24298279	13.9	missense_variant	Eucgr.K01921	AT5G06510	NF-YA10	Nuclear factor Y, subunit A10	Regulate leaf growth via auxin signaling	Morphological Formation
Additive	PY	Chr3.75762669	3	75762669	7.32	downstream_gene_variant	Eucgr.C04107	AT2G47910	CRR6	Chlororespiratory reduction 6	Required for the assembly/accumulation of the NAD(P)H dehydrogenase complex of the photosynthetic electron transport chain	Morphological Formation
Dominance	CBH3	Chr1.15508552	1	15508552	6.78	intron_variant	Eucgr.A00986	AT4G01630	EXPA17	Expansin A17	Promotes lateral root formation during the auxin response	Morphological Formation
Dominance	CBH3	Chr2.10068635	2	10068635	9.05	downstream_gene_variant	Eucgr.B00833	AT3G17650	YSL5	Yellow stripe like 5	Function in the lateral movement of metals in the vasculature	Morphological Formation
Dominance	CBH3	Chr3.52792324	3	52792324	8.81	intron_variant	Eucgr.C02758	AT5G11150	VAMP713	Vesicle-associated membrane protein 713	Function in regulating PM H+-ATPase activity in response to high-pH stress	Abiotic or biosis stress response
Dominance	CBH3	Chr6.10176523	6	10176523	7.74	upstream_gene_variant	Eucgr.F00787	AT2G26560	PLA2A	Phospholipase A 2A	Plays a role in cell death and differentially affects the accumulation of oxylipins. Contributes to resistance to virus.	Abiotic or biosis stress response
Dominance	CBH3	Chr10.35853366	10	35853366	6.03	intron_variant	Eucgr.J02875	AT3G21250	MRP6	Multidrug resistance-associated protein 6	Involved in early steps of seedling development and up-regulated by cadmium	Morphological Formation
Dominance	CBH3	Chr11.37461631	11	37461631	6.76	downstream_gene_variant	Eucgr.K02940	AT2G38470	WRKY33	WRKY DNA-binding protein 33	Involved in response to various abiotic stresses and plant immune infection	Abiotic or biosis stress response
Dominance	CBH6	Chr2.6868340	2	6868340	6.5	synonymous_variant	Eucgr.B00523	AT3G47470	CAB4,LHCA4	Light-harvesting chlorophyll-protein complex I subunit A4	Plays an essential role in tuning the spectroscopic properties of the pigments	Morphological Formation
Dominance	CBH6	Chr2.32339646	2	32339646	9.12	missense_variant	Eucgr.B01774	AT1G08860	BON3	Calcium-dependent phospholipid-binding Copine family protein	Involved in maintaining cellular homeostasis and inhibiting cell death	Abiotic or biosis stress response
Dominance	CBH6	Chr7.52223335	7	52223335	6.09	downstream_gene_variant	Eucgr.G03423	AT5G62740	HIR1	SPFH/Band 7/PHB domain-containing membrane-associated protein family	Associates with plasma membrane and triggers hypersensitive cell death	Abiotic or biosis stress response
Dominance	Ht3	Chr1.35232009	1	35232009	7.97	missense_variant	Eucgr.A02457	AT5G06720	PA2	Peroxidase 2	Plays diverse roles in the wound response, flower development, and syncytium formation	Morphological Formation;Abiotic or biosis stress response
Dominance	Ht3	Chr2.1760161	2	1760161	11.43	upstream_gene_variant	Eucgr.B00092	AT5G50720	HVA22E	HVA22 homologue E	Response to cold stress, salt stress, ABA treatment or dehydration	Abiotic or biosis stress response
Dominance	Ht6	Chr3.50643012	3	50643012	5.89	upstream_gene_variant	Eucgr.C02653	AT5G52640	HSP90.1	Heat shock protein 90.1	Interacts with disease resistance signaling components and stabilizes auxin response	Abiotic or biosis stress response
Dominance	Ht6	Chr4.35694135	4	35694135	7.32	upstream_gene_variant	Eucgr.D02156	AT1G32400	TOM2A	Tobamovirus multiplication 2A	Essential for efficient multiplication of tobacco mosaic viruses	Abiotic or biosis stress response
Dominance	Ht6	Chr10.21203710	10	21203710	8.32	upstream_gene_variant	Eucgr.J01630	AT5G37370	ATSRL1	PRP38 family protein	Response to salt tolerance	Abiotic or biosis stress response
Dominance	BD	Chr2.19968570	2	19968570	7.08	downstream_gene_variant	Eucgr.B01225	AT3G56970	ORG2	Basic helix-loop-helix (bHLH) DNA-binding superfamily protein	Involvement of endogenous salicylic acid in iron-deficiency responses	Abiotic or biosis stress response
Dominance	BD	Chr2.20023428	2	20023428	9.07	intron_variant	Eucgr.B01228	AT5G18830	SPL7	Squamosa promoter binding protein-like 7	Play a role in copper homeostasis and regulated copper delivery to anthers and jasmonic acid synthesis	Morphological Formation
Dominance	BD	Chr3.32902519	3	32902519	7.8	intron_variant	Eucgr.C01899	AT4G31820	MAB4	Phototropic-responsive NPH3 family protein	Regulates cotyledon development and involved in sepal and gynoecia development	Morphological Formation
Dominance	BD	Chr7.49300383	7	49300383	6.77	intron_variant	Eucgr.G03070	AT5G05560	EMB2771	E3 ubiquitin ligase	Plays a synergistic role with APC4 both in female gametogenesis and in embryogenesis	Morphological Formation
Dominance	PY	Chr8.876012	8	876012	6.5	missense_variant	Eucgr.H00090	AT2G33150	PKT3	Peroxisomal 3-ketoacyl-CoA thiolase 3	Involved in fatty acid b-oxidation during germination and subsequent seedling growth	Morphological Formation
Dominance	PY	Chr8.39249064	8	39249064	7.65	intron_variant	Eucgr.H02755	AT4G13750	NOV	Histidine kinase-, DNA gyrase B-, and HSP90-like ATPase family protein	Required for leaf vascular development, cellular patterning and stem cell maintenance in the root meristem, as well as for cotyledon outgrowth and separation	Morphological Formation
Dominance	PY	Chr8.62389735	8	62389735	7	upstream_gene_variant	Eucgr.H04341	AT2G38290	AMT2	Ammonium transporter 2	Expression in root and shoot is under nitrogen and carbon dioxide regulation	Morphological Formation
Dominance	PY	Chr11.14141217	11	14141217	6.21	downstream_gene_variant	Eucgr.K01130	AT2G42620	MAX2	RNI-like superfamily protein	Involved in positive regulation of light responses and a regulator of leaf senescence	Morphological Formation
